# The structural basis of hyperpromiscuity in a core combinatorial network of Type II toxin-antitoxin and related phage defence systems

**DOI:** 10.1101/2023.03.22.533649

**Authors:** Karin Ernits, Chayan Kumar Saha, Tetiana Brodiazhenko, Bhanu Chouhan, Aditi Shenoy, Julián J. Duque-Pedraza, Veda Bojar, Jose A. Nakamoto, Tatsuaki Kurata, Artyom Egorov, Lena Shyrokova, Marcus J. O. Johansson, Toomas Mets, Aytan Rustamova, Jelisaveta Džigurski, Tanel Tenson, Abel Garcia-Pino, Arne Elofsson, Vasili Hauryliuk, Gemma C. Atkinson

**Author notes:** These authors contributed equally (Karin Ernits, Chayan Kumar Saha). Corresponding authors, Karin Ernits, Vasili Hauryliuk, Gemma C. Atkinson.

## Abstract

Toxin-antitoxin (TA) systems are a large group of small genetic modules found in prokaryotes and their mobile genetic elements. Type II TAs are encoded as bicistronic (two-gene) operons that encode two proteins: a toxin and a neutralising antitoxin. Using our tool NetFlax (standing for Network-FlaGs for toxins and antitoxins) we have performed a large-scale bioinformatic analysis of proteinaceous TAs, revealing interconnected clusters constituting a core network of TA-like gene pairs. To understand the structural basis of toxin neutralisation by antitoxins, we have predicted the structures of 3,419 complexes with AlphaFold2. Together with mutagenesis and functional assays, our structural predictions provide insights into the neutralising mechanism of the hyperpromiscuous Panacea antitoxin domain. In antitoxins composed of standalone Panacea, the domain mediates direct toxin neutralisation, while in multidomain antitoxins the neutralisation is mediated by other domains, such as PAD1, Phd-C and ZFD. We hypothesise that Panacea acts as a sensor that regulates TA activation. We have experimentally validated 16 new NetFlax TA systems. We used functional domain annotations and with metabolic labelling assays to predict their potential mechanisms of toxicity (such as disruption of membrane integrity, inhibition of cell division and abrogation of protein synthesis) as well as biological functions (such as antiphage defence). The interactive version of the NetFlax TA network that includes structural predictions can be accessed at http://netflax.webflags.se/.

**Significance statement:** Toxin-antitoxin systems are enigmatic components of microbial genomes, with their biological functions being a conundrum of debate for decades. Increasingly, TAs are being found to have a role in defence against bacteriophages. By mapping and experimentally validating a core combinatorial network of TA systems and high-throughput prediction of structural interfaces, we uncover the evolutionary scale of TA partner swapping and discover new toxic effectors. We validate the predicted toxin:antitoxin complex interfaces of four TA systems, uncovering the evolutionary malleable mechanism of toxin neutralisation by Panacea-containing PanA antitoxins. We find TAs are evolutionarily related to several other phage defence systems, cementing their role as important molecular components of the arsenal of microbial warfare.
