## Supplementary material for "The structural basis of hyperpromiscuity in a core combinatorial network of Type II toxin-antitoxin and related phage defence systems": Dataset S2

### Sheet: Plasmids
Plasmid	Name	Description	Reference/source
pBAD33	pBAD33	p15A, CmlR, PBAD promoter	PMID:7608087
pMG25	pMG25	pUC lacIq PA1/O4/O3 ampR	PMID: 31507571
VHp303	pBAD33-B. su. TD8	D8 toxin of Bacillus subtilis (WP_090558406.1) la1a expressed with no-SD sequence	PMID:32345719
VHp518	pBAD33 SD-B. ch. TD11	D11 toxin of Bartonella choladocola (WP_077993242.1) expressed ﻿with a strong SD sequence	PMID: 35121656
VHp650	pBAD33 SD-C. do. TD6	D6 toxin of Corynebacterium doosanense (WP_018022804.1) expressed ﻿with a strong SD sequence	PMID: 35121656
VHp1101	pBAD33 SD-G. me. TD9	D9 toxin of Gelidibacter mesophilus (WP_027127282.1) expressed with a strong SD	This work
VHp1102	pKK223-3 G. me. ApanA	PanA antitoxin of Gelidibacter mesophilus (WP_027127283.1) expressed	This work
VHp1124	pBAD33 SD-G. pK. TD5	D5 RosmerT toxin of Gordonia phage Kita (YP_009301394.1) expressed with a strong SD	This work
VHp1125	pMG25 SD-G. pK. AD25	D25 RosmerA antitoxin of Gordonia phage Kita (YP_009301393.1) with a strong SD sequence	This work
VHp1204	pBAD33 SD-C. al. TD44	D44 toxin of Clostridium algidicarnis (WP_104409920.1) expressed ﻿with a strong SD sequence	This work
VHp1205	pBAD33 SD-D. ma. TD119	D199 toxin of Desulfonatronovibrio magnus (WP_045213598.1) expressed with a strong SD sequence	This work
VHp1206	pBAD33 SD-S. ag. TD60	D60 toxin of Streptococcus agalactiae (WP_000010056.1) expressed with a strong SD sequence	This work
VHp1209	pBAD33 SD-T. mi. TD54	D54 toxin of Thiorhodococcus minor (WP_164450689.1) expressed with a strong SD sequence	This work
VHp1210	pBAD33 SD-A. lu. TD128	D128 toxin of Agitococcus lubricus (WP_107864201.1) expressed with a strong SD sequence	This work
VHp1211	pBAD33 C. po. TD105	D105 toxin of Crenothrix polyspora (WP_087148008.1) expressed with no-SD sequence	This work
VHp1212	pBAD33 SD-C. Ha. TD111	D111 toxin of Candidatus Hamiltonella defensa (WP_016857968.1) with a strong SD sequence	This work
VHp1213	pBAD33 SD-M. go. TD128	D128 toxin of Mucilaginibacter gotjawali (WP_096349837.1) with a strong SD sequence	This work
VHp1214	pBAD33 C. hy. TD8	D8 toxin of Clostridium hylemonae DSM 15053 (WP_138261968.1) with no-SD sequence	This work
VHp1215	pBAD33 L. ro. TD2	D2 toxin of Lactobacillus rossiae (WP_017263062.1) with no-SD sequence	This work
VHp1216	pBAD33 SD-T. mo. TD107	D107 toxin of Thioflavicoccus mobilis 8321 (WP_015281564.1) with a strong SD sequence	This work
VHp1217	pBAD33 SD-T. cy. TD146	D146 toxin of Thiomicrospira cyclica ALM1 (WP_013835460.1) with a strong SD sequence	This work
VHp1218	pBAD33 SD-A. gu. TD3	D3 toxin of Acinetobacter guerrae (WP_152878172.1) with a strong SD sequence	This work
VHp1263	pMG25 SD-C. do. APanA	PanA antitoxin of Corynebacterium doosanense (WP_018022803.1) expressed	This work
VHp1266	pMG25 SD-B. su. APanA	PanA antitoxin of Bacillus subtilis la1a (WP_090558408.1) expressed	This work
VHp1267	pMG25 SD-B. ch. APanA	PanA antitoxin of Bartonella choladocola (WP_077993240.1) expressed	This work
VHp1271	pMG25 SD-C. do. APanA Panacea(1-154)	A Panacea domain (1-154 aa) of PanA antitoxin is expressed from Corynebacterium doosanense	This work
VHp1272	pMG25 SD-C. do. APanA Phd(155-188)	A Phd domain (155-188 aa) of PanA antitoxin is expressed from Corynebacterium doosanense	This work
VHp1281	pMG25 SD-B. su. APanA H52P	PanA antitoxin with H52P mutation of Bacillus subtilis la1a expressed	This work
VHp1282	pMG25 SD-B. su. APanA I178K	PanA antitoxin with I178K mutation of Bacillus subtilis la1a expressed	This work
VHp1283	pMG25 SD-B. su. APanA PAD1(1-94)	A PAD1 domain (1-94 aa) of PanA antitoxin is expressed from Bacillus subtilis la1a	This work
VHp1284	pMG25 SD-B. su. APanA PAD1(1-94) H52P	A PAD1 domain (1-94 aa) harbouring H52P mutation of PanA antitoxin is expressed from Bacillus subtilis la1a	This work
VHp1285	pMG25 SD-B. su. APanA Panacea(95-249)	A Panacea domain (95-249 aa) of PanA antitoxin is expressed from Bacillus subtilis la1a	This work
VHp1286	pMG25 SD-B. ch. APanA Y56A	PanA antitoxin with Y56A mutation of Bartonella choladocola expressed	This work
VHp1287	pMG25 SD-B. ch. APanA H120E	PanA antitoxin with H120E mutation of Bartonella choladocola expressed	This work
VHp1298	pMG25 SD-his10-SUMO-C. do. APanA Phd(155-188)	N-terminal His10-SUMO fused with Phd domain (155-188 aa) of PanA antitoxin of Corynebacterium doosanense expressed	This work
VHp1301	pMG25 SD-his10-SUMO	His10-SUMO (ABN58899.1) expressed	This work
VHp1304	pBAD33 SD-B. fu. TD2	D2 toxin of Bacillus fungorum (WP_099686063.1) with a strong SD sequence	This work
VHp1338	pMG25 SD-C. al. AD29	D29 antitoxin of Clostridium algidicarnis (WP_185162150.1) expressed ﻿with a strong SD sequence	This work
VHp1339	pMG25 SD-A. gu. AD29	D29 antitoxin of Acinetobacter guerrae (WP_152878174.1) with a strong SD sequence	This work
VHp1340	pMG25 SD-S. ag. AD29	D29 antitoxin of Streptococcus agalactiae (WP_000491711.1) expressed with a strong SD sequence	This work
VHp1342	pMG25 SD-T. mi. AD13	D13 antitoxin of Thiorhodococcus minor (WP_015281565.1) expressed with a strong SD sequence	This work
VHp1343	pMG25 SD-A. lu. AD128	D128 antitoxin of Agitococcus lubricus (WP_107864200.1) expressed with a strong SD sequence	This work
VHp1344	pMG25 SD-C. hy AD27	D27 antitoxin of Clostridium hylemonae DSM 15053 (WP_006441954.1) with a strong SD sequence	This work
VHp1345	pMG25 SD-C. po. AD59	D59 antitoxin of Crenothrix polyspora (WP_087148009.1) expressed with SD sequence	This work
VHp1346	pMG25 SD-C. Ha. AD59	D59 antitoxin Candidatus Hamiltonella defensa (WP_016857969.1) with a strong SD sequence	This work
VHp1347	pMG25 SD-T. mo. AD59	D59 antitoxin of Thioflavicoccus mobilis 8321 (WP_015281565.1) with a strong SD sequence	This work
VHp1348	pMG25 SD-D. ma. AD151	D151 antitoxin of Desulfonatronovibrio magnus (WP_045215642.1) expressed with a strong SD sequence	This work
VHp1349	pMG25 SD-M. go. AD153	D153 antitoxin of Mucilaginibacter gotjawali (WP_157750404.1) with a strong SD sequence	This work
VHp1350	pMG25 SD-L. ro. ApanA	PanA antitoxin of Lactobacillus rossiae (WP_017263061.1) with a strong SD sequence	This work
VHp1352	pMG25 SD-B. fu. ApanA	PanA antitoxin of Bacillus fungorum (WP_099686064.1) with a strong SD sequence	This work
VHp1353	pMG25 SD-T. cy. AD128	D128 antitoxin of Thiomicrospira cyclica ALM1 (WP_013835461.1) with a strong SD sequence	This work
VHp1360	pMG25 SD-B. fu. APanA ZBD-HTH(1-174)	A ZBD-HTH domains (1-174 aa) of PanA antitoxin is expressed from Bacillus fungorum	This work
VHp1361	pMG25 SD-B. fu. APanA Panacea(175-349)	A Panacea domain (175-349 aa) of PanA antitoxin is expressed from Bacillus fungorum	This work
VHp1362	pMG25 SD-B. fu. APanA ZBD(1-71)	A ZBD domain (1-71 aa) of PanA antitoxin is expressed from Bacillus fungorum	This work
VHp1363	pMG25 SD-B. fu. APanA HTH-Panacea(72-349)	A HTH-Panacea domains (72-349 aa) of PanA antitoxin is expressed from Bacillus fungorum	This work
VHp1371	pMG25 SD-G. me. ApanA	PanA antitoxin of Gelidibacter mesophilus (WP_027127283.1) expressed	This work

### Sheet: Cloning
Plasmid	Method	Fragment 1			Fragment 2
		Template	Primer_A /Restrictase_A	Primer_B/Restrictase_B	Template	Primer_C	Primer_D
VHp1101	CPEC	pBAD33	SacI	HindIII	Synthetic DNA	pBAD_SD_TOX_fwd	pBAD_TOX_MCS_rev
VHp1102	CPEC	pKK223	EcoRI	HindIII	Synthetic DNA	pKK_ATOX_MCS_fwd_2	pKK_ATOX_MCS_rev2
VHp1124	CPEC	pBAD33	SacI	HindIII	Synthetic DNA	pBAD_SD_TOX_fwd	pBAD_TOX_MCS_rev
VHp1125	CPEC	pMG25	pMG25_lin_from_BlpI	pMG25_lin_from_HindIII	Synthetic DNA	MT4_pMG_AT_fwd	MT4_pMG_AT_rev
VHp1204	Gibson assembly	pBAD33	VTK26	VTK58	Synthetic DNA
VHp1205	Gibson assembly	pBAD33	VTK26	VTK58	Synthetic DNA
VHp1206	Gibson assembly	pBAD33	VTK26	VTK58	Synthetic DNA
VHp1209	Gibson assembly	pBAD33	VTK26	VTK58	Synthetic DNA
VHp1210	Gibson assembly	pBAD33	VTK26	VTK58	Synthetic DNA
VHp1211	Gibson assembly	pBAD33	VJD15	VJD16	VHp1334	VJD4	VJD28
VHp1212	Gibson assembly	pBAD33	VTK26	VTK58	Synthetic DNA
VHp1213	Gibson assembly	pBAD33	VTK26	VTK58	Synthetic DNA
VHp1214	Gibson assembly	pBAD33	VJD15	VJD16	Synthetic DNA	VJD26	VJD27
VHp1215	Gibson assembly	pBAD33	VJD15	VJD16	VHp1335	VJD26	VJD29
VHp1216	Gibson assembly	pBAD33	VTK26	VTK58	VHp1332	VJD25	VJD26
VHp1217	Gibson assembly	pBAD33	VTK26	VTK58	VHp1331	VJD24	VJD26
VHp1218	Gibson assembly	pBAD33	VTK26	VTK58	Synthetic DNA
VHp1263	Gibson assembly	pMG25	VJD1	VJD2	VHp950	Cd_pMG_Fw	Cd_pMG_Rev
VHp1266	Gibson assembly	pMG25	VJD1	VJD2	VHp304	Bs_pMG_Fw	Bs_pMG_Rev
VHp1267	Gibson assembly	pMG25	VJD1	VJD2	VHp469	Ba_pMG_Fw	Ba_pMG_Rev
VHp1281	﻿site-directed mutagenesis	VHp1266	Bs_H52P_Fw	Bs_H52P_Rev
VHp1282	﻿site-directed mutagenesis	VHp1266	Bs_I178K_Fw	Bs_I178K_Rev
VHp1283	﻿site-directed truncation	VHp1266	CdPmLaBs_1-154_Fw	Bs_1-94_rev
VHp1284	﻿site-directed mutagenesis	VHp1283	Bs_H52P_Fw	Bs_H52P_Rev
VHp1285	﻿site-directed truncation	VHp1266	Bs_95-249_Fw	CdPmLaBs_155-188_Rev
VHp1286	﻿site-directed mutagenesis	VHp1267	Ba_Y56A_Fw	Ba_Y56A_Rev
VHp1287	﻿site-directed mutagenesis	VHp1267	Ba_H120E_Fw	Ba_H120E_Rev
VHp1298	Gibson assembly	VHp1272	SUMO_Cd155-188_F	VJD2	VHp948	pMG_HisSUMO_F	HisSUMO_Cd155-188_R
VHp1301	Gibson assembly	pMG25	VJD1	VJD2	VHp1298	pMG_HisSUMO_F	pMG_HisSUMO_R
VHp1304	Gibson assembly	pBAD33	VTK26	VTK58	Synthetic DNA
VHp1331	Gibson assembly	pBAD33	VTK26	VTK58	Synthetic DNA
VHp1332	Gibson assembly	pBAD33	VTK26	VTK58	Synthetic DNA
VHp1334	Gibson assembly	pBAD33	VTK26	VTK58	Synthetic DNA
VHp1335	Gibson assembly	pBAD33	VTK26	VTK58	Synthetic DNA
VHp1338	Gibson assembly	pMG25	VJD1	VJD2	Synthetic DNA
VHp1339	Gibson assembly	pMG25	VJD1	VJD2	Synthetic DNA
VHp1340	Gibson assembly	pMG25	VJD1	VJD2	Synthetic DNA
VHp1342	Gibson assembly	pMG25	VJD1	VJD2	Synthetic DNA
VHp1343	Gibson assembly	pMG25	VJD1	VJD2	Synthetic DNA
VHp1344	Gibson assembly	pMG25	VJD1	VJD2	Synthetic DNA
VHp1345	Gibson assembly	pMG25	VJD1	VJD2	Synthetic DNA
VHp1346	Gibson assembly	pMG25	VJD1	VJD2	Synthetic DNA
VHp1347	Gibson assembly	pMG25	VJD1	VJD2	Synthetic DNA
VHp1348	Gibson assembly	pMG25	VJD1	VJD2	Synthetic DNA
VHp1349	Gibson assembly	pMG25	VJD1	VJD2	Synthetic DNA
VHp1350	Gibson assembly	pMG25	VJD1	VJD2	Synthetic DNA
VHp1352	Gibson assembly	pMG25	VJD1	VJD2	Synthetic DNA
VHp1353	Gibson assembly	pMG25	VJD1	VJD2	Synthetic DNA
VHp1360	﻿site-directed truncation	VHp1352	CdPmLaBs_1-154_Fw	Bfu_1-174Rev
VHp1361	﻿site-directed truncation	VHp1352	Bfu_175-349Fw	CdPmLaBs_155-188_Rev
VHp1362	﻿site-directed truncation	VHp1352	CdPmLaBs_1-154_Fw	Bfu_1-71Rev
VHp1363	﻿site-directed truncation	VHp1352	Bfu_72-349Fw	CdPmLaBs_155-188_Rev
VHp1371	Gibson assembly	pMG25	VJD1	VJD2	VHp1102	VLS7	VLS8

### Sheet: Primers
Oligo	Sequence, 5′ to 3′	Reference/source
Ba_H120E_Fw	TCGCTTGACAgaaCAACCAGGCT	IDT
Ba_H120E_Rev	CTGAGATACGGACCAGATAAGTG	IDT
Ba_pMG_Fw	tcgacctgcagccaagcttAGGAGGAATTAAATGCATGATTCGACGGTTGTT	IDT
Ba_pMG_Rev	CTATCAACAGGAGTCCAAGCTCAttACCCCTGTTTGGACGATGCA	IDT
Ba_Y56A_Fw	GGCTTGGCAGgccGGGCCAGTCA	IDT
Ba_Y56A_Rev	TGAATCTCGTCTTTGATCAGAG	IDT
Bfu_1-174Rev	AAGGTGCAATTCATTCTCC	IDT
Bfu_1-71Rev	CATTCCTTTCTTTTCACGATAC	IDT
Bfu_175-349Fw	CTGGACATTCCAAGTGAG	IDT
Bfu_72-349Fw	CTGCAAAGTGAGGACTTC	IDT
Bs_1-94_rev	AGTCAGTTCCTTATCCTTC	IDT
Bs_95-249_Fw	GCGTATGATGTAGCGAAATTTG	IDT
Bs_H52P_Fw	GTTTGGCATTccgAAATTATCAACG	IDT
Bs_H52P_Rev	TGTACCATCCCACATTTC	IDT
Bs_I178K_Fw	CGATCTCGTGaaaACGCCGTCCT	IDT
Bs_I178K_Rev	TCGGTACGAAGTTTGATGG	IDT
Bs_pMG_Fw	tcgacctgcagccaagcttAGGAGGAATTAAATGGCGTTCCACTTCATTGCG	IDT
Bs_pMG_Rev	CTATCAACAGGAGTCCAAGCTCAttAGGTGGCGTACTGATGATAC	IDT
Cd_1-154_Rev	ATCCGGTTTCGGATCTTC	IDT
Cd_155-188_Fw	GCTCCTGCAACTCTGCCA	IDT
Cd_pMG_Fw	tcgacctgcagccaagcttaggaggaattaaatggccaccatcttcgatgtggctc	IDT
Cd_pMG_Rev	caacaggagtccaagctcattaaatcaaggcgagtccgcg	IDT
CdPmLaBs_1-154_Fw	TAATGAGCTTGGACTCCTG	IDT
CdPmLaBs_155-188_Rev	CATTTAATTCCTCCTAAGCTTGGC	IDT
HisSUMO_Cd155-188_R	ggtggcagagttgcaggagccccaccaatctgttcgcgat	IDT
MT4_pMG_AT_fwd	tcgacctgcagccaagcttAGGAGGAATTAATTGGGCGAGGTCAAAGGAGG	Metabion
MT4_pMG_AT_rev	ggatctatcaacaggagtccaagctcaTCATTGATTGTCGGGAACCATGGC	Metabion
PanABfu1-174His6_R	tgatggtggtgatggccgccAAGGTGCAATTCATTCTCC	IDT
PanABfu1-71His6_R	tgatggtggtgatggccgccCATTCCTTTCTTTTCACGATAC	IDT
PanABfuHis6_R	tgatggtggtgatggccgccCACCTTTTTCAATAATTTGAT	IDT
PanABs1-94His6_R	tgatggtggtgatggccgccagtcagttccttatcctt	IDT
PanACdHis6_R	tgatggtggtgatggccgccaatcaaggcgagtccgcgt	IDT
PanAPmHis6_R	atgatggtggtgatggccgccaatcagttcgctcaccgc	IDT
pBAD_ctrl_fwd2	gattagcggatcctacctgacg	Metabion
pBAD_ctrl_rev2	cagaccgcttctgcgttctg	Metabion
pBAD_Flag_Bfu_F	ggatgacgatgacaaaggcggcGCTTCCAAGGAGCAAGTTGAA	IDT
pBAD_Flag_Bs_F	atgacgatgacaaaggcggcATCAAATGTACGTGTGAGATTGAG	IDT
pBAD_Flag_Pm_F	atgacgatgacaaaggcggcCCTGGCAACATTCTGCGGAAA	IDT
pBAD_SD_TOX_fwd	cgaattcgagctcaggag	Metabion
pBAD_TOX_MCS_rev	ctcatccgccaaaacagccaag	Metabion
pKK_ATOX_MCS_fwd_2	caatttcacacaggaaacagaattc	Metabion
pKK_ATOX_MCS_rev2	ctctcatccgccaaaacagaagc	Metabion
pKK_ctrl_fwd	CAGACCGCTTCTGCGTTCTG	Metabion
pKK_ctrl_rev	CATCGGCTCGTATAATGTGT	Metabion
pMG_BsHis6_R	tcaacaggagtccaagctcattagtgatgatggtggtgatggccgccggtggcgtactgatgatact	IDT
pMG_CterHis6_F	ggcggccatcaccaccatca	IDT
pMG_HisSUMO_F	ccaagcttaggaggaattaaATGGGTcatcaccaccatcat	IDT
pMG_HisSUMO_R	aacaggagtccaagctcattacccaccaatctgttcgcga	IDT
pMG_Nter_F	gccaagcttaggaggaattaa	IDT
pMG25_ctrl_fwd	gtgagcggataacaatttcacacagaattc	Metabion
pMG25_ctrl_rev	gcaaccgagcgttctgaaca	Metabion
pMG25_lin_from_BlpI	tgagcttggactcctgttgatagatcc	Metabion
pMG25_lin_from_HindIII	aagcttggctgcaggtcga	Metabion
pMGCter_R	atcaacaggagtccaagctca	IDT
pMGHis6_Cd_F	Tcatcaccaccatcatcacggcggcgccaccatcttcgatgtggct	IDT
pMGNtermHis6_R	gtgatgatggtggtgatgAC	IDT
SUMO_Cd155-188_F	atcgcgaacagattggtggggctcctgcaactctgccacc	IDT
VJD1	TGAGCTTGGACTCCTGTTGATAGATCC	Metabion
VJD2	TTAATTCCTCCTAAGCTTGGCTGCAG	Metabion
VJD4	CTCATCCGCCAAAACAGCCAAGC	IDT
VJD14	GGGCTAGCGAATTCGAGCTCATGAACAAGACATTGGGCAAATCC	IDT
VJD15	GCTTGGCTGTTTTGGCGGATGAG	IDT
VJD16	gagctcgaattcgctagccc	IDT
VJD24	tcgagctcAGGAGGAATTAAATGAAAAACAAGTACCTTTTAGA	IDT
VJD25	tcgagctcAGGAGGAATTAAATGCGTTTGGTCTTAGACACCAA	IDT
VJD26	ccgccaaaacagccaagctt	IDT
VJD26	ccgccaaaacagccaagctt	IDT
VJD27	gggctagcgaattcgagctcATGATGTCAGATATTTTACAGC	IDT
VJD28	gggctagcgaattcgagctcATGAAGGTAGTGTTGGATACGAAC	IDT
VJD29	gggctagcgaattcgagctcATGCGTCATGTGAATAATGCGG	IDT
VLS7	gccaagcttaggaggaattaaATGAACAAATTGAACGAGTTGA	IDT
VLS8	tatcaacaggagtccaagctcaCTACTTTTTATAGACATTGTTCC	IDT
VTK26	AAGCTTGGCTGTTTTGGCGGATGAG	Metabion
VTK58	TTAATTCCTCCTgagctcgaattcgc	Metabion

### Sheet: Strains
BW25113	F–, Δ(araD-araB)567, ΔlacZ4787(::rrnB-3), λ–, rph-1, Δ(rhaD-rhaB)568, hsdR514	PMID: 25323716
DH5a	F– endA1 glnV44 thi-1 recA1 relA1 gyrA96 deoR nupG purB20 φ80dlacZΔM15 Δ(lacZYA-argF)U169, hsdR17(rK–mK+), λ–	PMID: 2162051
